# RNA-dependent association of the pyruvate dehydrogenase complex with mtDNA-containing assemblies supports mitochondrial translation

**DOI:** 10.64898/2026.08.26.747218

**Authors:** Johannes Hagen, Nupur Sharma, Felix Thoma, Veronika Iskra, Serena Schwenkert, Simon Schrott, Ignasi Forné, Julia Weisenseel, Mengqiao Yang, Nadja Lebedeva, Christof Osman

## Abstract

Mitochondrial DNA (mtDNA) encodes core subunits of the oxidative phosphorylation machinery, and its expression is spatially organized, with the genome packaged into nucleoids around which transcription and mitoribosome assembly are concentrated. How this architecture is built, and how it is linked to the metabolic state of the organelle, remains poorly understood. Here we show that the pyruvate dehydrogenase complex (PDHc), which supplies acetyl-CoA to the tricarboxylic acid cycle, is a component of this machinery in *Saccharomyces cerevisiae*. PDHc co-purifies with mtDNA and resides in high-molecular-weight assemblies whose integrity requires RNA rather than DNA, and proximity labeling places it selectively adjacent to the mitoribosome. The E1 subunit Pda1 concentrates into discrete foci that depend on mtDNA and disperse reversibly upon inhibition of mitochondrial translation. Loss of Pda1, Pdb1 or Lat1, but not of the E3-binding protein Pdx1, compromises the maintenance of mtDNA; deletion of *PDA1*, *PDB1* or *LAT1* also reduces output from a mitochondrially encoded reporter, and PDHc-deficient cells are hypersensitive to translational inhibition. Catalytically inactive Pda1 and Lat1 variants rescue both defects as effectively as the wild-type proteins, demonstrating a function genetically separable from acetyl-CoA synthesis. PDHc therefore acts as a non-catalytic component of the RNA-dependent architecture that supports mitochondrial gene expression.
