## Supplementary Table S1 for "RNA-dependent association of the pyruvate dehydrogenase complex with mtDNA-containing assemblies supports mitochondrial translation"

### Sheet: Abf2-Spot enrichment (Fig 1A)
gene	display_group	log2FC_native	log2FC_crosslink
ABF2	Nucleoid / mtDNA maintenance	5.50622	9.19663
CCE1	Nucleoid / mtDNA maintenance	3.94339	6.16264
PET309	Mitochondrial gene expression	-0.0947118	6.03036
MRS1	Mitochondrial gene expression	1.29932	5.55324
FAU1	other mitochondrial	0.436185	5.43674
PET112	Mitochondrial gene expression	3.00203	5.39922
RIM1	Nucleoid / mtDNA maintenance	3.1126	5.3961
aI1	other mitochondrial	1.05624	5.35004
RPM2	Mitochondrial gene expression	1.83455	5.11026
CIT3	other mitochondrial	-2.96236	5.10897
SUV3	Mitochondrial gene expression	1.47114	5.09578
DSS1	Mitochondrial gene expression	1.76954	5.09307
STF1	other mitochondrial	1.34432	4.96605
CBS2	Mitochondrial gene expression	4.31008	4.88238
RPO41	Nucleoid / mtDNA maintenance	2.05311	4.85809
ECM31	other mitochondrial	0.0597182	4.8393
ICP55	other mitochondrial	0.0363655	4.67074
RTC6	Mitochondrial gene expression	3.15654	4.66515
SDH8	other mitochondrial	-3.55199	4.64897
MST1	Mitochondrial gene expression	2.03312	4.63124
PET127	Mitochondrial gene expression	1.82304	4.6129
MGM101	Nucleoid / mtDNA maintenance	1.63082	4.53657
MSD1	Mitochondrial gene expression	0.727905	4.49708
SLS1	Nucleoid / mtDNA maintenance	-0.59103	4.49484
MRM2	Mitochondrial gene expression	0.0997111	4.48971
IRC19	other mitochondrial	-5.12067	4.45328
CAT5	other mitochondrial	2.54891	4.41436
PDB1	PDH complex	-1.08507	4.25551
PKP1	PDH complex	-0.68983	4.24418
PAD1	other mitochondrial	0.254896	4.22585
CBP2	Mitochondrial gene expression	1.68858	4.17439
CCM1	Mitochondrial gene expression	-1.03364	4.15015
COQ9	other mitochondrial	-1.2196	4.1495
ARG2	other mitochondrial	-2.87786	4.13787
MSY1	Mitochondrial gene expression	4.92163	4.13652
PDA1	PDH complex	-1.73995	4.09826
AAT1	other mitochondrial	-0.141886	4.08619
LIP2	other mitochondrial	-0.170181	3.99649
MNE1	Mitochondrial gene expression	-0.734382	3.99328
COQ5	other mitochondrial	-3.39101	3.95604
MCX1	other mitochondrial	-3.64142	3.91744
LAT1	PDH complex	-3.67617	3.86558
CBP1	Mitochondrial gene expression	2.03183	3.83384
SDH6	other mitochondrial	-1.26653	3.81702
NAM2	Mitochondrial gene expression	-0.0675139	3.80553
PDX1	PDH complex	-2.30967	3.80123
ATP22	Mitochondrial gene expression	2.26136	3.78981
TES1	other mitochondrial	0.89366	3.77289
HSP78	other mitochondrial	-1.94071	3.76891
MTG1	other mitochondrial	-1.89985	3.75156
LIP5	other mitochondrial	-0.667548	3.73119
NFS1	other mitochondrial	-0.0383513	3.73026
MTF2	Mitochondrial gene expression	-1.72911	3.69894
PTC6	other mitochondrial	-2.33626	3.68723
YRO2	other mitochondrial	-5.51449	3.66188
MSE1	Mitochondrial gene expression	2.40889	3.61133
BAT1	other mitochondrial	2.77431	3.59854
COQ1	other mitochondrial	-1.13852	3.59582
RRG1	other mitochondrial	0.575308	3.58357
COQ6	other mitochondrial	0.396984	3.5566
MSS116	other mitochondrial	0.721508	3.49594
XDJ1	other mitochondrial	2.26329	3.48166
MZM1	other mitochondrial	-0.232828	3.44516
INH1	other mitochondrial	0.155235	3.43603
GCV3	other mitochondrial	0.0305777	3.42812
ADH3	other mitochondrial	-2.25188	3.42578
AEP1	Mitochondrial gene expression	0.95832	3.37345
PKP2	PDH complex	-1.10646	3.36416
MAE1	other mitochondrial	-0.943221	3.33744
AEP3	Mitochondrial gene expression	0.139768	3.32753
KGD1	Nucleoid / mtDNA maintenance	-2.2873	3.32172
GRX5	other mitochondrial	-3.16063	3.31916
MRH4	other mitochondrial	1.27536	3.29746
NFU1	other mitochondrial	0.533164	3.29656
ISA1	other mitochondrial	-1.702	3.28533
PPA2	other mitochondrial	-0.322036	3.26696
RRF1	Mitochondrial gene expression	0.242109	3.24965
IFM1	Mitochondrial gene expression	1.48582	3.24892
LSC1	Nucleoid / mtDNA maintenance	-0.316412	3.19866
PET54	Mitochondrial gene expression	-0.141937	3.18847
PDH1	other mitochondrial	-2.0157	3.16616
ATP2	other mitochondrial	-0.797892	3.13759
CAT2	other mitochondrial	-0.260454	3.12291
ACH1	other mitochondrial	-1.44082	3.10804
MSS18	Mitochondrial gene expression	-2.37061	3.10097
MDJ1	other mitochondrial	0.833209	3.09298
MSF1	Mitochondrial gene expression	-0.94763	3.0908
ATP15	other mitochondrial	-0.990921	3.05213
NGL1	other mitochondrial	-0.956589	3.03658
RMD9	Mitochondrial gene expression	-1.72088	3.03162
AIM32	other mitochondrial	0.553847	3.02484
COQ8	other mitochondrial	-2.38688	3.02289
IDH1	Nucleoid / mtDNA maintenance	-0.426724	3.02271
GCV1	other mitochondrial	-0.902038	3.00797
KGD2	Nucleoid / mtDNA maintenance	-0.493199	2.99839
ISD11	other mitochondrial	-0.42836	2.99393
AIM41	other mitochondrial	-3.63352	2.9888
ACP1	other mitochondrial	2.59302	2.97324
AFG3	other mitochondrial	0.501204	2.97199
MRM1	Mitochondrial gene expression	0.712243	2.94056
ZIM17	other mitochondrial	1.25639	2.89382
OAR1	other mitochondrial	1.93352	2.88139
GCV2	other mitochondrial	-0.17082	2.87888
MSC6	other mitochondrial	-0.768341	2.86618
IRC3	Nucleoid / mtDNA maintenance	-2.80942	2.85577
HSP10	other mitochondrial	-0.718758	2.81915
TUF1	Mitochondrial gene expression	0.556403	2.80191
RRG8	other mitochondrial	0.31134	2.80063
MRPL11	Mitochondrial gene expression	0.886172	2.78761
JAC1	other mitochondrial	-3.01836	2.77729
MAM33	other mitochondrial	0.713726	2.76273
ISM1	Mitochondrial gene expression	1.58117	2.74814
FMP41	other mitochondrial	0.787271	2.70653
SDH5	other mitochondrial	-0.635386	2.6934
SOV1	Mitochondrial gene expression	2.66698	2.69116
COR1	other mitochondrial	0.242734	2.68502
FUM1	other mitochondrial	-1.53171	2.66381
MRF1	Mitochondrial gene expression	0.387515	2.60832
CIT1	other mitochondrial	-1.59098	2.60042
POS5	other mitochondrial	-0.832531	2.59375
MTG2	Mitochondrial gene expression	0.137228	2.58434
ILV3	other mitochondrial	-1.66783	2.58427
MSH1	Nucleoid / mtDNA maintenance	1.70404	2.58178
GEP3	other mitochondrial	-0.734343	2.53189
LEU4	other mitochondrial	-6.29302	2.52466
ACO1	Nucleoid / mtDNA maintenance	-0.486507	2.51225
IDP1	Nucleoid / mtDNA maintenance	-2.25076	2.5073
ARH1	other mitochondrial	0.946107	2.48668
aI2	other mitochondrial	1.48653	2.48168
MIP1	Nucleoid / mtDNA maintenance	0.700419	2.47645
MGE1	other mitochondrial	0.229093	2.45357
ATP5	other mitochondrial	-3.14129	2.43873
PUS6	Mitochondrial gene expression	-0.164009	2.41091
RDL2	other mitochondrial	-3.66663	2.38699
LPD1	PDH complex	-1.32865	2.35997
MRPS9	Mitochondrial gene expression	1.24959	2.34973
MRPL19	Mitochondrial gene expression	0.451738	2.33935
MRPL35	Mitochondrial gene expression	1.48379	2.33336
BIO2	other mitochondrial	-4.41848	2.33197
SHM1	other mitochondrial	-0.407356	2.3064
HEM1	other mitochondrial	0.269378	2.29232
PRX1	other mitochondrial	-4.55763	2.29053
RSM7	Mitochondrial gene expression	0.992523	2.28961
ATP20	other mitochondrial	-1.25501	2.2883
ATP11	other mitochondrial	1.07873	2.26974
SDH7	other mitochondrial	-0.757132	2.26891
MRP2	Mitochondrial gene expression	0.867557	2.25975
MRP7	Mitochondrial gene expression	1.19249	2.25592
MRPL17	Mitochondrial gene expression	1.41233	2.24961
AIM9	other mitochondrial	0.540902	2.23215
MRPL28	Mitochondrial gene expression	1.24212	2.20518
MRP10	Mitochondrial gene expression	2.0756	2.20319
RSM22	Mitochondrial gene expression	0.885614	2.1959
MEF2	Mitochondrial gene expression	2.19132	2.18923
CPR3	other mitochondrial	0.616431	2.14238
MRPL6	Mitochondrial gene expression	-3.22111	2.13848
PUT2	other mitochondrial	2.94993	2.13808
GRX2	other mitochondrial	-1.81395	2.1339
MAS2	other mitochondrial	-1.42978	2.13201
ILV1	other mitochondrial	-1.04354	2.1246
aI4	other mitochondrial	1.39392	2.11639
MRPL1	Mitochondrial gene expression	1.18788	2.11029
YHB1	other mitochondrial	0.203871	2.09197
LSC2	other mitochondrial	-3.29369	2.08111
MRPS18	Mitochondrial gene expression	0.191809	2.06508
ATP19	other mitochondrial	4.24753	2.02333
QCR2	other mitochondrial	-0.212135	2.0217
GPD2	other mitochondrial	0.291964	2.01948
LYS12	other mitochondrial	-1.50984	2.01013
AIM10	other mitochondrial	1.61175	1.99359
MDH1	other mitochondrial	-3.42018	1.99052
CBT1	Mitochondrial gene expression	0.619712	1.97544
MRPL36	Mitochondrial gene expression	1.35043	1.96599
PIM1	other mitochondrial	1.25505	1.95562
MRPS28	Mitochondrial gene expression	0.700989	1.94344
SWS2	Mitochondrial gene expression	0.066839	1.93158
MRPL15	Mitochondrial gene expression	1.06131	1.92759
COQ4	other mitochondrial	-3.90156	1.91469
MSR1	Mitochondrial gene expression	-1.10922	1.90349
PET123	Mitochondrial gene expression	0.384781	1.87762
ATP1	Nucleoid / mtDNA maintenance	-1.38277	1.87689
RSM28	Mitochondrial gene expression	-0.484121	1.87532
TIM11	other mitochondrial	-2.5596	1.87388
MSM1	Mitochondrial gene expression	-1.98633	1.87027
ATP25	other mitochondrial	-0.046524	1.85761
YOR1	other mitochondrial	1.75145	1.85657
MRP21	Mitochondrial gene expression	0.881205	1.84875
MRPL8	Mitochondrial gene expression	0.902684	1.8391
MRPS8	Mitochondrial gene expression	0.284208	1.82373
MRPL16	Mitochondrial gene expression	-0.393137	1.8163
LEU9	other mitochondrial	-0.796305	1.80983
ATP4	other mitochondrial	-2.53617	1.80874
MRP13	Mitochondrial gene expression	-1.06589	1.80857
VAR1	Mitochondrial gene expression	0.697684	1.80008
MRPL7	Mitochondrial gene expression	2.04707	1.79882
PIF1	other mitochondrial	0.981008	1.77462
ATP14	other mitochondrial	-1.38003	1.76558
MNP1	Nucleoid / mtDNA maintenance	0.145055	1.76554
CYC2	other mitochondrial	0.390782	1.75757
MRPL20	Mitochondrial gene expression	1.47335	1.74882
NAM9	Mitochondrial gene expression	-0.480932	1.74295
RSM25	Mitochondrial gene expression	-0.223514	1.74192
MRPL3	Mitochondrial gene expression	1.84644	1.72452
MRPL22	Mitochondrial gene expression	1.74861	1.71486
ATP16	other mitochondrial	-1.87735	1.71466
MBA1	other mitochondrial	-0.791595	1.70749
ACO2	other mitochondrial	1.70777	1.70663
PHB1	other mitochondrial	1.07239	1.70019
MRPS5	Mitochondrial gene expression	0.147064	1.69833
MEF1	Mitochondrial gene expression	-1.06226	1.69423
IDH2	other mitochondrial	2.42797	1.68594
RSM26	Mitochondrial gene expression	-0.0418453	1.68145
SDH2	other mitochondrial	0.168967	1.66736
IMG2	Mitochondrial gene expression	0.781734	1.66475
ATP17	other mitochondrial	-7.93697	1.66074
ILV5	Nucleoid / mtDNA maintenance	-3.40168	1.65708
RSM23	Mitochondrial gene expression	1.08426	1.65398
YTA12	other mitochondrial	0.645052	1.64674
FMC1	other mitochondrial	-2.33324	1.62846
COX4	other mitochondrial	-2.92161	1.62548
MRP51	Mitochondrial gene expression	0.32612	1.61685
MRPS35	Mitochondrial gene expression	-0.742231	1.60325
MRP1	Mitochondrial gene expression	-0.132572	1.59461
ATP7	other mitochondrial	-3.06768	1.58782
HSP60	Nucleoid / mtDNA maintenance	-1.9053	1.57172
MRPS17	Mitochondrial gene expression	-0.529143	1.56505
MRPL32	Mitochondrial gene expression	0.619851	1.55602
MRPL25	Mitochondrial gene expression	0.726113	1.55318
SDH1	other mitochondrial	-1.18862	1.54477
MRPL51	Mitochondrial gene expression	1.87937	1.52484
ODC1	other mitochondrial	-5.45789	1.50621
RSM18	Mitochondrial gene expression	0.241618	1.49999
MRPL50	Mitochondrial gene expression	-0.830935	1.47088
MRP17	Mitochondrial gene expression	0.744908	1.45685
ALD4	other mitochondrial	-4.5056	1.45002
MAS1	other mitochondrial	-0.60064	1.423
MRPS16	Mitochondrial gene expression	-0.816295	1.41677
MRPL40	Mitochondrial gene expression	2.13975	1.39418
MRPL33	Mitochondrial gene expression	1.72817	1.3923
MRPL38	Mitochondrial gene expression	-0.301001	1.37709
AIM34	other mitochondrial	1.20991	1.36846
RRG9	Mitochondrial gene expression	-2.43611	1.35262
NDI1	other mitochondrial	0.668966	1.34924
PHB2	other mitochondrial	0.51642	1.3324
ATP3	other mitochondrial	-4.03015	1.3323
MRPL49	Mitochondrial gene expression	1.60501	1.30628
MRPL27	Mitochondrial gene expression	1.58466	1.30406
MRPL4	Mitochondrial gene expression	0.760952	1.30185
ISU1	other mitochondrial	-1.16436	1.295
MRPL9	Mitochondrial gene expression	1.20976	1.27549
RSM27	Mitochondrial gene expression	0.555044	1.2441
RSM10	Mitochondrial gene expression	1.55573	1.235
AIM17	other mitochondrial	-0.961742	1.1883
RML2	Mitochondrial gene expression	0.450028	1.17254
YML6	Mitochondrial gene expression	0.335112	1.14046
PET9	other mitochondrial	-2.87373	1.13689
RSM24	Mitochondrial gene expression	1.23288	1.1361
MRPL13	Mitochondrial gene expression	1.14416	1.12119
SFC1	other mitochondrial	-1.57381	1.11624
APP1	other mitochondrial	-0.346253	1.10374
MRPS12	Mitochondrial gene expression	-0.137783	1.07282
IMG1	Mitochondrial gene expression	1.11597	0.998982
MRP4	Mitochondrial gene expression	0.811523	0.992508
TRM1	other mitochondrial	0.945527	0.989641
COX6	other mitochondrial	-1.61324	0.989615
AIM23	other mitochondrial	-3.58775	0.964706
MRP20	Mitochondrial gene expression	0.923454	0.96107
CYC1	other mitochondrial	-6.80219	0.94417
RCF2	other mitochondrial	-0.655976	0.929776
MRPL23	Mitochondrial gene expression	1.30549	0.926768
GUF1	other mitochondrial	-0.465484	0.9018
MIR1	other mitochondrial	-0.686265	0.898867
SSC1	Nucleoid / mtDNA maintenance	-0.554231	0.893984
CYT1	other mitochondrial	-0.918895	0.863501
AEP2	Mitochondrial gene expression	0.772885	0.802192
YHM2	Nucleoid / mtDNA maintenance	-2.76415	0.766383
CBP6	Mitochondrial gene expression	0.287688	0.642151
FMT1	other mitochondrial	2.63031	0.641966
OM14	other mitochondrial	-1.4746	0.496854
OMS1	other mitochondrial	0.189928	0.451994
RSM19	Mitochondrial gene expression	-0.390841	0.450737
ILV2	other mitochondrial	-4.22497	0.422769
MRPL10	Mitochondrial gene expression	-0.240634	0.397055
MRPL31	Mitochondrial gene expression	0.0657233	0.392802
ATP10	other mitochondrial	-2.98693	0.383151
NDE1	other mitochondrial	-6.01241	0.369158
AIM45	other mitochondrial	-4.56252	0.336337
HFA1	other mitochondrial	-1.89489	0.330269
MRPL39	Mitochondrial gene expression	-3.1349	0.0489691
GEP5	other mitochondrial	-2.96588	-0.0298552
CHA1	Nucleoid / mtDNA maintenance	-5.12329	-0.108126
RIP1	other mitochondrial	-1.05629	-0.11624
LYS4	other mitochondrial	-2.55908	-0.18365
MIC19	other mitochondrial	-2.58975	-0.265249
COX2	Mitochondrial gene expression	-1.93408	-0.305665
MRPL37	Mitochondrial gene expression	-0.64743	-0.350724
IMO32	other mitochondrial	-2.12457	-0.415697
POR1	other mitochondrial	-0.562943	-0.423824
FMP10	other mitochondrial	-2.00321	-0.637325
TIM10	other mitochondrial	0.543318	-0.700578
MIS1	other mitochondrial	-1.84771	-0.747523
TEF1	other mitochondrial	4.01239	-0.878765
EHD3	Mitochondrial gene expression	-8.12964	-0.894078
CMC2	other mitochondrial	-3.92259	-1.00133
CIR1	other mitochondrial	-6.721	-1.01857
ILV6	Nucleoid / mtDNA maintenance	-4.74837	-1.02383
ALD5	other mitochondrial	-7.22731	-1.20648
SLM5	Mitochondrial gene expression	-3.45885	-1.25285
MRPL24	Mitochondrial gene expression	-1.96659	-1.58272
COX13	other mitochondrial	-1.83009	-1.66286
MHR1	Mitochondrial gene expression	-3.62553	-1.98006
FMP46	other mitochondrial	-8.91621	-2.11619
TCD1	other mitochondrial	-5.857	-2.36793
OM45	other mitochondrial	2.09672	-2.52649
FYV4	Mitochondrial gene expression	-3.13267	-2.54421
MRP49	Mitochondrial gene expression	2.73499	-2.87079
MIX17	other mitochondrial	-2.60572	-3.68587
TCD2	other mitochondrial	-5.99515	-4.56597
CBP4	other mitochondrial	-8.11914	-5.02118
SHY1	other mitochondrial	-7.04054	-6.54977

### Sheet: Lat1-IP (Fig 1D)
Protein IDs	gene	log2FC	p	q	neglog10q	significant	class	mtDNA_encoded	mito	display_group	pi
P36521	MRPL11	8.44609	1.6879e-05	0.000540649	3.26708	TRUE	Large Ribosomal Subunit	FALSE	TRUE	Mitochondrial translation	27.5941
P16451	PDX1	8.18878	6.23766e-05	0.000647852	3.18852	TRUE	PDH complex	FALSE	TRUE	PDH complex	26.1101
P09624	LPD1	8.05935	0.000430182	0.00192237	2.71616	TRUE	PDH complex	FALSE	TRUE	PDH complex	21.8905
P32787	MGM101	7.19131	9.01763e-05	0.000672083	3.17258	TRUE	mtDNA / nucleoid	FALSE	TRUE	Nucleoid / mtDNA maintenance	22.815
P16387	PDA1	6.79664	3.52405e-05	0.000540649	3.26708	TRUE	PDH complex	FALSE	TRUE	PDH complex	22.2052
Q02486	ABF2	6.59122	0.00146275	0.00454725	2.34225	TRUE	mtDNA / nucleoid	FALSE	TRUE	Nucleoid / mtDNA maintenance	15.4383
P53163	MNP1	6.55432	0.00196853	0.00562999	2.24949	TRUE	mtDNA / nucleoid	FALSE	TRUE	Nucleoid / mtDNA maintenance	14.7439
P13433	RPO41	6.48371	0.00136297	0.00442967	2.35363	TRUE	mtDNA / nucleoid	FALSE	TRUE	Nucleoid / mtDNA maintenance	15.2602
P04710	AAC1	6.34791	0.000200115	0.00105987	2.97475	TRUE	other	FALSE	TRUE	other mitochondrial	18.8834
P25374	NFS1	6.16639	0.0019365	0.00562999	2.24949	TRUE	other	FALSE	TRUE	other mitochondrial	13.8712
P10834	PET54	6.04474	0.00018206	0.00104139	2.98239	TRUE	Trans. Factors	FALSE	TRUE	Mitochondrial translation	18.0278
P12695	LAT1	5.98967	0.000254114	0.0012381	2.90724	TRUE	PDH complex	FALSE	TRUE	PDH complex	17.4134
P08067	RIP1	5.92816	0.000497617	0.00209292	2.67925	TRUE	other	FALSE	TRUE	other mitochondrial	15.883
Q02950	MRP51	5.87616	2.63674e-05	0.000540649	3.26708	TRUE	Small Ribosomal Subunit	FALSE	TRUE	Mitochondrial translation	19.1979
P32473	PDB1	5.81474	3.20809e-05	0.000540649	3.26708	TRUE	PDH complex	FALSE	TRUE	PDH complex	18.9973
P00830	ATP2	5.73771	0.00435594	0.00958308	2.0185	TRUE	other	FALSE	TRUE	other mitochondrial	11.5815
P04840	POR1	5.66908	0.0150877	0.0256851	1.59032	TRUE	other	FALSE	TRUE	other mitochondrial	9.01564
Q03973	HMO1	5.65227	0.000128023	0.000834068	3.0788	TRUE	other	FALSE	FALSE	non-mitochondrial	17.4022
Q03640	TCB3	5.53946	9.39976e-05	0.000672083	3.17258	TRUE	other	FALSE	FALSE	non-mitochondrial	17.5744
P25846	MSH1	5.49341	0.000310891	0.00143411	2.84342	TRUE	mtDNA / nucleoid	FALSE	TRUE	Nucleoid / mtDNA maintenance	15.6201
P16474	KAR2	5.48279	2.92485e-05	0.000540649	3.26708	TRUE	other	FALSE	FALSE	non-mitochondrial	17.9127
P15801	MIP1	5.387	3.10198e-05	0.000540649	3.26708	TRUE	mtDNA / nucleoid	FALSE	TRUE	Nucleoid / mtDNA maintenance	17.5998
P40215	NDE1	5.30555	2.00437e-05	0.000540649	3.26708	TRUE	other	FALSE	TRUE	other mitochondrial	17.3337
P07251	ATP1	5.27327	0.00950633	0.0178869	1.74746	TRUE	mtDNA / nucleoid	FALSE	TRUE	Nucleoid / mtDNA maintenance	9.21485
Q12466	TCB1	5.07638	2.28241e-07	3.26384e-05	4.48627	TRUE	other	FALSE	FALSE	non-mitochondrial	22.774
P11484;P40150	SSB1	5.07382	0.00182137	0.00554162	2.25636	TRUE	other	FALSE	FALSE	non-mitochondrial	11.4484
P07143	CYT1	4.88393	0.00759449	0.0148769	1.82749	TRUE	other	FALSE	TRUE	other mitochondrial	8.92531
P46367	ALD4	4.8687	0.000169635	0.00101074	2.99536	TRUE	other	FALSE	TRUE	other mitochondrial	14.5835
Q06032	CST9	4.79157	7.99566e-05	0.000647852	3.18852	TRUE	other	FALSE	FALSE	non-mitochondrial	15.278
P00410	COX2	4.71295	3.78076e-05	0.000540649	3.26708	TRUE	mtDNA encoded	TRUE	TRUE	mtDNA-encoded (nascent)	15.3976
P31334	MRPL9	4.67221	8.15478e-05	0.000647852	3.18852	TRUE	Large Ribosomal Subunit	FALSE	TRUE	Mitochondrial translation	14.8975
Q03430	RSM28	4.64586	0.000739653	0.00293806	2.53194	TRUE	Small Ribosomal Subunit	FALSE	TRUE	Mitochondrial translation	11.763
P32891	DLD1	4.63563	4.74146e-05	0.000565024	3.24793	TRUE	other	FALSE	TRUE	other mitochondrial	15.0562
P21147	OLE1	4.56306	0.00469377	0.010018	1.99922	TRUE	other	FALSE	FALSE	non-mitochondrial	9.12255
P10849	MTF2	4.55093	0.000234656	0.00119842	2.92139	TRUE	Trans. Factors	FALSE	TRUE	Mitochondrial translation	13.295
P07213	TOM70	4.43488	0.00264457	0.00687588	2.16267	TRUE	other	FALSE	TRUE	other mitochondrial	9.5912
P50085	PHB2	4.40947	0.000128318	0.000834068	3.0788	TRUE	other	FALSE	TRUE	other mitochondrial	13.5759
P00401	COX1	4.36767	0.00833621	0.0161092	1.79293	TRUE	mtDNA encoded	TRUE	TRUE	mtDNA-encoded (nascent)	7.83091
P42900	SLS1	4.34403	7.58604e-05	0.000647852	3.18852	TRUE	mtDNA / nucleoid	FALSE	TRUE	Nucleoid / mtDNA maintenance	13.851
P07256	COR1	4.30161	0.0105316	0.019308	1.71426	TRUE	other	FALSE	TRUE	other mitochondrial	7.37409
Q00711;P47052	SDH1	4.27858	0.0473203	0.0604179	1.21883	FALSE	TCA	FALSE	TRUE	other mitochondrial	5.21488
Q03702	CCE1	4.23355	0.000197859	0.00105987	2.97475	TRUE	mtDNA / nucleoid	FALSE	TRUE	Nucleoid / mtDNA maintenance	12.5938
P18496	ATP10	4.14481	0.00127945	0.00425491	2.37111	TRUE	other	FALSE	TRUE	other mitochondrial	9.82781
P07257	QCR2	4.08907	0.0124076	0.0216376	1.66479	TRUE	other	FALSE	TRUE	other mitochondrial	6.80745
Q04013	YHM2	4.0828	0.00142445	0.00452657	2.34423	TRUE	mtDNA / nucleoid	FALSE	TRUE	Nucleoid / mtDNA maintenance	9.57103
P36081	YKL077W	4.03692	0.00284953	0.00727647	2.13808	TRUE	other	FALSE	FALSE	non-mitochondrial	8.63126
P38077	ATP3	3.98458	0.0363203	0.0499404	1.30155	TRUE	other	FALSE	TRUE	other mitochondrial	5.18613
P53881	MRPL22	3.9576	0.000166833	0.00101074	2.99536	TRUE	Large Ribosomal Subunit	FALSE	TRUE	Mitochondrial translation	11.8544
Q05779	COQ9	3.90822	0.00103186	0.0037231	2.4291	TRUE	other	FALSE	TRUE	other mitochondrial	9.49344
P00927	ILV1	3.8731	0.000896215	0.0033726	2.47204	TRUE	other	FALSE	TRUE	other mitochondrial	9.57444
Q04458	HFD1	3.82919	0.000259741	0.0012381	2.90724	TRUE	other	FALSE	TRUE	other mitochondrial	11.1324
Q12329	HSP42	3.78996	0.0067629	0.0134319	1.87186	TRUE	other	FALSE	FALSE	non-mitochondrial	7.09428
P19414	ACO1	3.69073	0.003403	0.00803122	2.09522	TRUE	mtDNA / nucleoid	FALSE	TRUE	Nucleoid / mtDNA maintenance	7.73289
P33767	WBP1	3.63982	0.000621021	0.00253732	2.59563	TRUE	other	FALSE	FALSE	non-mitochondrial	9.44761
Q04439;P36006	MYO5	3.63023	0.00188187	0.0056064	2.25132	TRUE	other	FALSE	FALSE	non-mitochondrial	8.1728
P18239;P18238	PET9	3.62408	0.00447201	0.00968935	2.01371	TRUE	other	FALSE	TRUE	other mitochondrial	7.29783
P32915	SEC61	3.60566	0.0130597	0.0225005	1.64781	TRUE	other	FALSE	FALSE	non-mitochondrial	5.94143
P06786	TOP2	3.59862	0.000453114	0.00196349	2.70697	TRUE	other	FALSE	FALSE	non-mitochondrial	9.74135
P02994	TEF1	3.58989	0.0527382	0.066154	1.17944	FALSE	other	FALSE	TRUE	other mitochondrial	4.23408
Q04599	MRPL1	3.58279	0.005364	0.0112802	1.94768	TRUE	Large Ribosomal Subunit	FALSE	TRUE	Mitochondrial translation	6.97813
P52893	ALT1	3.53289	0.0157394	0.0263096	1.57989	TRUE	other	FALSE	TRUE	other mitochondrial	5.58156
P47150	RSM7	3.52227	0.0226274	0.0347927	1.45851	TRUE	Small Ribosomal Subunit	FALSE	TRUE	Mitochondrial translation	5.13727
P32332	OAC1	3.49372	0.00296854	0.00744738	2.128	TRUE	other	FALSE	TRUE	other mitochondrial	7.43461
P21801	SDH2	3.46727	0.040859	0.0541497	1.2664	FALSE	TCA	FALSE	TRUE	other mitochondrial	4.39096
Q03246	MRPS17	3.45529	0.0101941	0.018932	1.7228	TRUE	Small Ribosomal Subunit	FALSE	TRUE	Mitochondrial translation	5.95278
P36112	MIC60	3.44915	0.00210971	0.00586465	2.23176	TRUE	other	FALSE	TRUE	other mitochondrial	7.69767
P32606;P14736	PET127	3.43525	1.77815e-05	0.000540649	3.26708	TRUE	Trans. Factors	FALSE	TRUE	Mitochondrial translation	11.2232
P39522	ILV3	3.42422	0.0257873	0.0392296	1.40639	TRUE	other	FALSE	TRUE	other mitochondrial	4.81578
P22353	MRPL8	3.41065	7.13369e-05	0.000647852	3.18852	TRUE	Large Ribosomal Subunit	FALSE	TRUE	Mitochondrial translation	10.8749
P25605	ILV6	3.40507	0.0218927	0.0340289	1.46815	TRUE	mtDNA / nucleoid	FALSE	TRUE	Nucleoid / mtDNA maintenance	4.99917
P25491	YDJ1	3.39079	0.00430901	0.00958308	2.0185	TRUE	other	FALSE	FALSE	non-mitochondrial	6.8443
P53318	COQ6	3.39063	0.0280801	0.0417323	1.37953	TRUE	other	FALSE	TRUE	other mitochondrial	4.67747
P30775	MRF1	3.3899	0.00257793	0.00682673	2.16579	TRUE	Trans. Factors	FALSE	TRUE	Mitochondrial translation	7.34181
P38988	GGC1	3.38484	0.0021326	0.00586465	2.23176	TRUE	other	FALSE	TRUE	other mitochondrial	7.55415
P40961	PHB1	3.36846	0.059786	0.0724525	1.13995	FALSE	other	FALSE	TRUE	other mitochondrial	3.83987
P05626	ATP4	3.35763	0.0950187	0.108701	0.963765	FALSE	other	FALSE	TRUE	other mitochondrial	3.23597
P06208	LEU4	3.34508	0.00315219	0.00777178	2.10948	TRUE	other	FALSE	TRUE	other mitochondrial	7.05637
P49017	COQ5	3.29891	0.0358405	0.0497592	1.30313	TRUE	other	FALSE	TRUE	other mitochondrial	4.29889
P39102	XDJ1	3.24983	6.9479e-05	0.000647852	3.18852	TRUE	other	FALSE	TRUE	other mitochondrial	10.3622
P53312	LSC2	3.23429	0.0182654	0.0293201	1.53283	TRUE	TCA	FALSE	TRUE	other mitochondrial	4.95764
P23641	MIR1	3.22447	0.0023422	0.00631951	2.19932	TRUE	other	FALSE	TRUE	other mitochondrial	7.09163
P27929	NAM9	3.17865	0.0298496	0.0435561	1.36095	TRUE	Small Ribosomal Subunit	FALSE	TRUE	Mitochondrial translation	4.32598
P08466	NUC1	3.16486	0.0783529	0.0925989	1.03339	FALSE	other	FALSE	TRUE	other mitochondrial	3.27055
Q06683	IRC3	3.16252	0.000846278	0.00327075	2.48535	TRUE	mtDNA / nucleoid	FALSE	TRUE	Nucleoid / mtDNA maintenance	7.85997
Q03940	RVB1	3.10533	0.00558746	0.0115798	1.9363	TRUE	other	FALSE	FALSE	non-mitochondrial	6.01285
P80428	ARP4	3.09087	4.31694e-05	0.000561203	3.25088	TRUE	other	FALSE	FALSE	non-mitochondrial	10.0481
P19882	HSP60	3.06697	0.00648995	0.0130713	1.88368	TRUE	mtDNA / nucleoid	FALSE	TRUE	Nucleoid / mtDNA maintenance	5.7772
P36519	MRPL7	3.05282	0.0169609	0.0275614	1.5597	TRUE	Large Ribosomal Subunit	FALSE	TRUE	Mitochondrial translation	4.76148
Q06630	MHR1	3.04453	0.0329723	0.0471503	1.32652	TRUE	Large Ribosomal Subunit	FALSE	TRUE	Mitochondrial translation	4.03862
P16140	VMA2	3.03613	0.0346788	0.0487991	1.31159	TRUE	other	FALSE	FALSE	non-mitochondrial	3.98215
P09457	ATP5	3.02282	0.0839692	0.0976227	1.01045	FALSE	other	FALSE	TRUE	other mitochondrial	3.0544
P36520	MRPL10	2.96063	0.0747101	0.0890295	1.05047	FALSE	Large Ribosomal Subunit	FALSE	TRUE	Mitochondrial translation	3.11004
P36525	MRPL24	2.95281	0.0590228	0.072139	1.14183	FALSE	Large Ribosomal Subunit	FALSE	TRUE	Mitochondrial translation	3.37161
P33759	MRPS5	2.95189	0.0914912	0.10551	0.976706	FALSE	Small Ribosomal Subunit	FALSE	TRUE	Mitochondrial translation	2.88313
P32191	GUT2	2.94991	0.0450982	0.0580995	1.23583	FALSE	other	FALSE	TRUE	other mitochondrial	3.64558
P0CS90;P39987	SSC1	2.9178	0.0188964	0.0296944	1.52733	TRUE	mtDNA / nucleoid	FALSE	TRUE	Nucleoid / mtDNA maintenance	4.45643
P33333	SLC1	2.90814	0.0032107	0.00778188	2.10892	TRUE	other	FALSE	FALSE	non-mitochondrial	6.13303
P32340	NDI1	2.877	0.0283079	0.0417323	1.37953	TRUE	other	FALSE	TRUE	other mitochondrial	3.9689
P36523	MRPL15	2.85648	0.0439952	0.0571938	1.24265	FALSE	Large Ribosomal Subunit	FALSE	TRUE	Mitochondrial translation	3.54961
P48231	TCB2	2.81989	0.00120045	0.00408724	2.38857	TRUE	other	FALSE	FALSE	non-mitochondrial	6.7355
P04385	GAL1	2.80173	0.0408963	0.0541497	1.2664	FALSE	other	FALSE	FALSE	non-mitochondrial	3.54812
P36013	MAE1	2.76876	0.032617	0.0471135	1.32685	TRUE	other	FALSE	TRUE	other mitochondrial	3.67374
P48237	CCM1	2.75925	0.00375909	0.00867016	2.06197	TRUE	Trans. Factors	FALSE	TRUE	Mitochondrial translation	5.6895
P38353	SSH1	2.71129	0.0502417	0.0635802	1.19668	FALSE	other	FALSE	FALSE	non-mitochondrial	3.24454
P37292	SHM1	2.69041	0.0374929	0.0510618	1.2919	FALSE	other	FALSE	TRUE	other mitochondrial	3.47575
P36056	RSM22	2.68571	0.00602661	0.0123115	1.90969	TRUE	Small Ribosomal Subunit	FALSE	TRUE	Mitochondrial translation	5.12887
P32875	LIP5	2.51199	0.0011057	0.00385647	2.41381	TRUE	other	FALSE	TRUE	other mitochondrial	6.06348
P40319	ELO3	2.49877	0.0119023	0.0211983	1.6737	TRUE	other	FALSE	FALSE	non-mitochondrial	4.18219
P10662	MRP1	2.43223	0.0417014	0.0547092	1.26194	FALSE	Small Ribosomal Subunit	FALSE	TRUE	Mitochondrial translation	3.06933
Q02773	RPM2	2.42106	0.0639819	0.0768858	1.11415	FALSE	other	FALSE	TRUE	other mitochondrial	2.69744
Q03976	RSM24	2.39846	0.00427616	0.00958308	2.0185	TRUE	Small Ribosomal Subunit	FALSE	TRUE	Mitochondrial translation	4.84129
P36528	MRPL17	2.38752	0.0265507	0.0399657	1.39831	TRUE	Large Ribosomal Subunit	FALSE	TRUE	Mitochondrial translation	3.33849
P02381	VAR1	2.34154	0.0555276	0.0690474	1.16085	FALSE	Small Ribosomal Subunit	TRUE	TRUE	Mitochondrial translation	2.71819
Q04947	RTN1	2.33586	0.0158226	0.0263096	1.57989	TRUE	other	FALSE	FALSE	non-mitochondrial	3.69039
Q12029	FSF1	2.32385	0.0348077	0.0487991	1.31159	TRUE	other	FALSE	TRUE	other mitochondrial	3.04793
Q06678	MRPL35	2.20547	0.108186	0.122782	0.910864	FALSE	Large Ribosomal Subunit	FALSE	TRUE	Mitochondrial translation	2.00888
P15424	MSS116	2.08192	0.082096	0.0962273	1.0167	FALSE	other	FALSE	TRUE	other mitochondrial	2.1167
P32897	TIM23	2.04176	0.0570702	0.0703538	1.15271	FALSE	other	FALSE	TRUE	other mitochondrial	2.35356
P07342	ILV2	1.91085	0.0184532	0.0293201	1.53283	TRUE	other	FALSE	TRUE	other mitochondrial	2.92902
P20967	KGD1	1.89795	0.0120074	0.0211983	1.6737	TRUE	mtDNA / nucleoid	FALSE	TRUE	Nucleoid / mtDNA maintenance	3.17659
P60010	ACT1	1.87033	0.0034259	0.00803122	2.09522	TRUE	other	FALSE	FALSE	non-mitochondrial	3.91874
P16547	OM45	1.76189	0.18722	0.20437	0.689583	FALSE	other	FALSE	TRUE	other mitochondrial	1.21497
P40050	YER077C	1.6933	0.0379682	0.0512213	1.29055	FALSE	other	FALSE	FALSE	non-mitochondrial	2.18529
P35191	MDJ1	1.68402	0.00104143	0.0037231	2.4291	TRUE	other	FALSE	TRUE	other mitochondrial	4.09064
P36516	MRPL3	1.68339	0.260557	0.275997	0.559096	FALSE	Large Ribosomal Subunit	FALSE	TRUE	Mitochondrial translation	0.941177
P05030	PMA1	1.67108	0.363558	0.37948	0.420811	FALSE	other	FALSE	FALSE	non-mitochondrial	0.703208
P32902	MRP4	1.6067	0.258037	0.275368	0.560086	FALSE	Small Ribosomal Subunit	FALSE	TRUE	Mitochondrial translation	0.899893
Q12089	AEP3	1.57873	0.00908079	0.017314	1.7616	TRUE	Trans. Factors	FALSE	TRUE	Mitochondrial translation	2.78109
P36534	MRPL40	1.50049	0.304669	0.320351	0.494375	FALSE	Large Ribosomal Subunit	FALSE	TRUE	Mitochondrial translation	0.741802
P06168	ILV5	1.47214	0.164283	0.182112	0.739661	FALSE	mtDNA / nucleoid	FALSE	TRUE	Nucleoid / mtDNA maintenance	1.08888
P53115	INO80	1.31185	0.131551	0.146967	0.83278	FALSE	other	FALSE	FALSE	non-mitochondrial	1.09248
P20424	SRP54	0.722309	0.515056	0.526093	0.278938	FALSE	other	FALSE	FALSE	non-mitochondrial	0.201479
P19262	KGD2	0.47055	0.394721	0.409022	0.388253	FALSE	mtDNA / nucleoid	FALSE	TRUE	Nucleoid / mtDNA maintenance	0.182692
P16622	HEM15	0.387703	0.442059	0.45478	0.342198	FALSE	other	FALSE	TRUE	other mitochondrial	0.132671
P08431	GAL7	0.352659	0.790339	0.795905	0.099139	FALSE	other	FALSE	FALSE	non-mitochondrial	0.0349623
P0C2J3;P25384;Q12501;Q12491;Q12113;Q03494;Q12472;Q07791;P0CX63;P0CX64;P25383;P0C2J4;Q99303;Q03483;Q12260;Q12293;Q12392;Q12439;P0CX61;P0CX62	TY2B-LR1	-0.0585607	0.95498	0.95498	0.0200059	FALSE	other	FALSE	FALSE	non-mitochondrial	-0.00117156
O13535;P0C2J0;P0C2I9;Q03434;Q03612;Q04711;P47100;P0C2I2;Q12273;Q12088;Q03619;Q04670;P47098;P0C2J1;P0C2I6;Q12414;Q12269;Q03855;P0C2I5;Q12141;Q12316;Q92393;P0C2I3;Q12193;Q99231;Q07793;Q99337;P0CX68;Q12085;P0C2I4;Q03856;Q12217;Q12485;Q6Q5H1;P47099;P0CX76;P0CX75;P0CX74;P0CX73;P0CX72;P0CX71;P0CX70;P0CX69;P0CX67;Q04706;P0CX66;P0CX65;P0CX60;P0CX59;P0CX58;P0CX57;P0C2I8;O74302;Q92392;Q12441;Q12470;O13527	TY1B-H	-0.468817	0.52979	0.537305	0.269779	FALSE	other	FALSE	FALSE	non-mitochondrial	-0.126477
Q12692	HTZ1	-1.14915	0.178987	0.196886	0.705786	FALSE	other	FALSE	FALSE	non-mitochondrial	-0.81105
P53252	PIL1	-1.93138	0.0166225	0.027322	1.56349	FALSE	other	FALSE	FALSE	non-mitochondrial	-3.01968
Q12230	LSP1	-1.93928	0.0110592	0.0200186	1.69857	FALSE	other	FALSE	FALSE	non-mitochondrial	-3.294
P0CH09;P0CH08;P05759;P0CG63	RPL40B	-2.08663	0.127688	0.143775	0.842316	FALSE	other	FALSE	FALSE	non-mitochondrial	-1.7576
Q12490;Q04214;Q12112;Q12266;Q04215;Q03964;Q12391	TY1B-BL	-2.50849	0.189504	0.205296	0.68762	FALSE	other	FALSE	FALSE	non-mitochondrial	-1.72489
P40468	TAO3	-2.71973	0.22299	0.239756	0.62023	FALSE	other	FALSE	FALSE	non-mitochondrial	-1.68685

### Sheet: Pda1-TurboID (Fig 2C; S2C)
gene	log2FC_Pda1_vs_Floaty	q_value	neglog10p	category
LAT1	7.0939	0.00452721	3.17531	PDH
PDA1	5.48184	0.00237183	3.59495	PDH
MDL2	5.16439	0.00117183	4.07726	Pda1-proximal
PDX1	4.96404	0.00406017	3.23655	PDH
ALT1	4.74176	0.00189358	3.72761	Pda1-proximal
PDB1	4.61612	0.000238529	5.40061	PDH
RPM2	4.1352	0.0212254	2.13027	Pda1-proximal
PTC7	4.00006	0.0212651	2.11949	Pda1-proximal
RSM24	3.70061	0.0074244	2.90133	Small ribosomal subunit
ABF2	3.4675	0.000223885	5.64392	Pda1-proximal
MRF1	3.37092	0.0174729	2.27708	Pda1-proximal
AIM17	3.32668	0.00159791	3.88822	Pda1-proximal
MZM1	3.29515	0.0211344	2.1399	Pda1-proximal
MRPL20	3.25412	0.0173681	2.28313	Large ribosomal subunit
MRPL8	3.02607	0.00342932	3.33985	Large ribosomal subunit
MRPS9	2.90789	0.00318959	3.39524	Small ribosomal subunit
IMO32	2.89493	0.00348589	3.32506	Pda1-proximal
MCX1	2.89413	0.0165309	2.33307	Pda1-proximal
DLD2	2.88071	0.00664532	2.97253	Pda1-proximal
AIM22	2.88023	0.0173681	2.28645	Pda1-proximal
MRPL38	2.83826	0.0188496	2.22084	Large ribosomal subunit
MSF1	2.76444	0.00861467	2.80289	Pda1-proximal
SSQ1	2.74981	0.00324091	3.38019	Pda1-proximal
AIM45	2.743	0.00452721	3.17503	Pda1-proximal
MRPL23	2.68101	0.00861467	2.80304	Large ribosomal subunit
PIM1	2.6547	0.0204619	2.16199	Pda1-proximal
HEM15	2.59741	0.0164177	2.34724	Pda1-proximal
MRPL25	2.56851	0.0215373	2.10821	Large ribosomal subunit
MRPL50	2.40503	0.0212254	2.12908	Large ribosomal subunit
MRPL1	2.39921	0.000223885	5.58632	Large ribosomal subunit
MRPS35	2.37262	0.00088128	4.39365	Small ribosomal subunit
GTF1	2.36618	0.0197897	2.19009	Pda1-proximal
MMF1	2.35961	0.02165	2.1031	Pda1-proximal
MRPL37	2.29318	0.0129596	2.49362	Large ribosomal subunit
MRP7	2.28084	0.0188381	2.2275	Large ribosomal subunit
NGL1	2.25193	0.0169465	2.31044	Pda1-proximal
MRPL10	2.24424	0.0129067	2.4996	Large ribosomal subunit
MSS18	2.22963	0.016466	2.33848	Pda1-proximal
MRPL6	2.22087	0.016466	2.34093	Large ribosomal subunit
MTG2	2.21673	0.012458	2.51996	Pda1-proximal
CIR1	2.21526	0.000367915	5.0944	Pda1-proximal
MRPL17	2.20821	0.0103453	2.63078	Large ribosomal subunit
ACH1	2.16505	0.0115224	2.56815	Pda1-proximal
YLR290C	2.12972	0.0144217	2.4268	Pda1-proximal
JAC1	2.09566	0.0171087	2.29814	Pda1-proximal
FAU1	2.09143	0.020009	2.18215	Pda1-proximal
LPD1	2.08541	0.0225567	2.07685	PDH
YHB1	2.05083	0.0212651	2.12339	Pda1-proximal
MRP51	2.0284	0.000411713	4.89471	Small ribosomal subunit
AIM41	2.02136	0.00117183	4.10412	Pda1-proximal
RSM10	2.00077	0.000421096	4.79475	Small ribosomal subunit
RDL2	1.95193	0.00548734	3.07607	Pda1-proximal
COX6	1.94449	0.00117183	4.08584	Pda1-proximal
YLF2	1.91812	0.018319	2.24308	Pda1-proximal
ISU1	1.88593	0.00679485	2.94597	Pda1-proximal
VAR1	1.86698	0.0136943	2.45733	Small ribosomal subunit
CPR3	1.85298	0.00161195	3.87183	Pda1-proximal
YGR021W	1.84747	0.0178199	2.26175	Pda1-proximal
ATP14	1.68315	0.012458	2.5192	Pda1-proximal
CDS1	1.67659	0.00755724	2.88755	Pda1-proximal
AIM10	1.62071	0.0102144	2.66465	Pda1-proximal
PKP1	1.59694	0.0211671	2.13622	Pda1-proximal
CDC9	1.58922	0.0152483	2.39081	Pda1-proximal
Turbo	1.57788	0.0132468	2.47897	other
MRP1	1.5633	0.00040223	4.97738	Small ribosomal subunit
RSM7	1.55097	0.000411713	4.9195	Small ribosomal subunit
SOV1	1.53638	0.0167155	2.32458	Pda1-proximal
NFU1	1.52978	0.0169465	2.30781	Pda1-proximal
NFS1	1.52866	0.0220194	2.09292	Pda1-proximal
AIM9	1.51935	0.00109711	4.15163	Pda1-proximal
MRPS28	1.5048	0.000223885	5.57425	Small ribosomal subunit
MST1	1.46527	0.00861467	2.78929	Pda1-proximal
ATP5	1.4274	0.00109711	4.16272	Pda1-proximal
MRPL40	1.40483	0.00961162	2.70595	Large ribosomal subunit
MRPL9	1.37347	0.00513276	3.11356	Large ribosomal subunit
ATP7	1.36562	0.000417454	4.85651	Pda1-proximal
MEF1	1.3639	0.0102323	2.64276	Pda1-proximal
IMG1	1.35994	0.00881694	2.75789	Large ribosomal subunit
MAE1	1.30562	0.00119815	4.05338	Pda1-proximal
NAM9	1.3044	0.0204619	2.15697	Small ribosomal subunit
MSD1	1.28536	0.0169465	2.3101	Pda1-proximal
ATP11	1.24671	0.00803568	2.849	Pda1-proximal
ATP3	1.23475	0.00126267	4.00345	Pda1-proximal
COQ3	1.18723	0.00406017	3.23724	Pda1-proximal
MAS2	1.12938	0.00277917	3.49603	Pda1-proximal
LYS4	1.10871	0.0120564	2.54203	Pda1-proximal
PET127	1.07055	0.0158895	2.36708	Pda1-proximal
MRPL44	1.05724	0.00932797	2.72404	Large ribosomal subunit
SDH8	1.05573	0.00871403	2.77455	Pda1-proximal
MRPS17	1.05531	0.0188381	2.22436	Small ribosomal subunit
YSA1	1.04862	0.0204619	2.16166	Pda1-proximal
MRPL13	1.02789	0.0102323	2.64349	Large ribosomal subunit
NAM2	1.00567	0.00861467	2.78558	Pda1-proximal
MRPS18	1.00454	0.000367915	5.10376	Small ribosomal subunit
RSM25	1.00214	0.00664532	2.96188	Small ribosomal subunit
COQ1	0.99489	0.00861467	2.78492	other
MRPL36	0.993575	0.00881694	2.75365	Large ribosomal subunit
ECM31	0.975516	0.0212651	2.12159	other
MDH1	0.954905	0.0140402	2.44245	other
PET130	0.918219	0.0204619	2.15751	other
MRP4	0.898668	0.0197356	2.19446	Small ribosomal subunit
MSE1	0.852544	0.00803568	2.85175	other
MRP20	0.832114	0.0115224	2.56607	Large ribosomal subunit
ATP12	0.830734	0.00109711	4.18335	other
Q12298	0.82634	0.0202326	2.17418	other
ALD4	0.820846	0.014548	2.41905	other
PRX1	0.807172	0.0171087	2.29661	other
AIM32	0.801753	0.00214547	3.65826	other
MRPL3	0.785422	0.00881694	2.75984	Large ribosomal subunit
MGM101	0.781634	0.00295694	3.4384	other
CYM1	0.736732	0.000893374	4.33413	other
PCS60	0.728096	0.00861467	2.79079	other
MRPS5	0.675549	0.00326989	3.36835	Small ribosomal subunit
KGD1	0.663338	0.000893374	4.32979	other
MIS1	0.619119	0.0101275	2.67326	other
ISA1	0.584857	0.0215373	2.10965	other
LYS12	0.576938	0.0108148	2.60246	other
IDH2	0.503417	0.0180839	2.25201	other
LIP5	0.453455	0.00276752	3.50906	other
CBS2	0.437004	0.0108111	2.60711	other
MRPL11	0.424371	0.0102323	2.6439	Large ribosomal subunit
SDH7	0.410979	0.00548734	3.07097	other
MRP13	0.254533	0.0132468	2.47583	Small ribosomal subunit
MSS116	-0.233749	0.0102323	2.64015	other
CAT2	-0.388461	0.0188949	2.21657	other
LEU4	-0.682897	0.00189358	3.72272	other
CCM1	-0.696546	0.00171702	3.82083	other
ERG6	-0.792557	0.00295694	3.4364	other
YME2	-0.80867	0.0102323	2.6588	other
ARC1	-0.826385	0.0101256	2.67831	other
Q12204	-0.832629	0.00088128	4.37711	other
TIM44	-0.845553	0.00265568	3.53632	other
PIF1	-0.914315	0.00379204	3.28095	other
YME1	-0.976982	0.000925681	4.29506	other
TIM50	-1.04846	0.00187338	3.76636	other
RSM28	-1.05892	0.000367915	5.0575	Small ribosomal subunit
MAS1	-1.07532	0.00126267	4.01653	other
RPO41	-1.10965	0.0158895	2.36523	other
RRG1	-1.12019	0.0221157	2.08822	other
BIO2	-1.13802	0.0175232	2.27243	other
AIM39	-1.19145	0.015039	2.40071	other
MDM38	-1.24768	0.000421096	4.81896	other
RML2	-1.3283	0.00055294	4.65012	Large ribosomal subunit
AIM25	-1.48788	0.00277917	3.48554	other
RPS31	-1.63055	0.00189358	3.72656	other
RPA43	-1.64204	0.000223885	5.66973	other
NDE1	-1.67011	0.00664532	2.96522	other
PET111	-1.69284	0.00277917	3.48036	other
TEF1	-1.70126	0.00664532	2.97723	other
MRH1	-1.76767	0.00108261	4.20857	other
COX15	-1.96612	0.00171702	3.82027	other
PYC1	-2.15703	0.00187338	3.75956	other
AIM24	-2.56793	0.000624091	4.57273	other
ACC1	-3.24771	0.000238529	5.44995	other
Q07349	-3.88141	0.000107021	6.59378	other
HFA1	-5.91181	0.00223972	3.6296	other
MHR1	3.99954	0.0263196	2.00431	Large ribosomal subunit
PET123	0.535204	0.0266194	1.99665	Small ribosomal subunit
FMP46	2.76293	0.0269136	1.98916	Pda1-proximal
HNT1	1.71358	0.0271586	1.98252	Pda1-proximal
IBA57	2.55439	0.0280476	1.96584	Pda1-proximal
RSM26	3.87712	0.0281912	1.96095	Small ribosomal subunit
COX1	-0.302806	0.0281967	1.95821	other
OLE1	1.31892	0.0287684	1.94685	Pda1-proximal
MRP17	1.53132	0.0290539	1.93994	Small ribosomal subunit
aI2	0.399984	0.0297383	1.92482	other
MSC6	-0.662981	0.0297383	1.92462	other
MRPL15	3.44967	0.0320294	1.88981	Large ribosomal subunit
MOD5	1.28885	0.0328502	1.87372	Pda1-proximal
CST9	1.10261	0.0328502	1.87461	Pda1-proximal
ACT1	-1.23276	0.0336774	1.86038	other
ISM1	1.35445	0.0340842	1.85265	other
YDR336W	-0.706198	0.0346387	1.84314	other
MRPL19	2.02526	0.0348987	1.8374	Large ribosomal subunit
PIC2	2.41368	0.0352241	1.8309	Pda1-proximal
MRPL27	1.44209	0.035722	1.82234	Large ribosomal subunit
PTC6	2.59914	0.0364453	1.80875	Pda1-proximal
MRS1	1.84318	0.0364453	1.81014	Pda1-proximal
ATP15	0.733964	0.0373535	1.79565	other
GLR1	1.48959	0.038985	1.77467	Pda1-proximal
SOD2	1.50995	0.0399659	1.76149	Pda1-proximal
DUS1	1.75585	0.0406999	1.7512	Pda1-proximal
RRF1	1.49799	0.0409027	1.74668	Pda1-proximal
MRPS12	1.57958	0.040917	1.74417	Small ribosomal subunit
YPT1	1.32131	0.0411438	1.73844	Pda1-proximal
MRP21	0.540203	0.0411438	1.7371	Small ribosomal subunit
IFM1	1.89406	0.0412816	1.73103	Pda1-proximal
YER077C	-1.63973	0.0412816	1.7316	other
REX2	0.31267	0.0415865	1.72554	other
RIP1	1.6847	0.0423756	1.71506	Pda1-proximal
PUT2	1.4375	0.0423756	1.71283	Pda1-proximal
AFG1	-0.274121	0.0432546	1.70166	other
ETR1	1.6146	0.0442384	1.68965	Pda1-proximal
KGD2	0.772009	0.0447238	1.68268	other
PET54	3.05445	0.0449847	1.67793	Pda1-proximal
YML6	1.64486	0.0459301	1.66669	Large ribosomal subunit
MRM1	-0.561165	0.0461476	1.66243	other
RMD9	0.342033	0.0468431	1.65375	other
MRPL4	1.46971	0.0477301	1.64343	Large ribosomal subunit
TAM41	-1.0176	0.0498161	1.62268	other
ALD5	2.47375	0.0526177	1.59677	other
MRPL31	3.73957	0.0531303	1.59041	Large ribosomal subunit
FMP40	1.04494	0.0565968	1.56083	other
HSP10	0.401355	0.0584524	1.54469	other
LSC2	0.719578	0.0590226	1.53836	other
HSP78	0.34633	0.0606889	1.52417	other
ATP25	1.54409	0.0613337	1.51749	other
COQ5	0.803769	0.0636356	1.4994	other
ADK2	1.69043	0.0670441	1.47467	other
SHM1	1.5011	0.0680068	1.46641	other
RPL9A	1.89128	0.0700804	1.44927	other
MRPL7	1.58464	0.0700804	1.45031	Large ribosomal subunit
PPA2	6.43474	0.0702282	1.4443	other
QCR2	0.633543	0.0702282	1.44603	other
YTA12	-2.2639	0.0723726	1.42922	other
MCT1	2.13465	0.0736189	1.4198	other
Q12486	1.92253	0.0751908	1.40863	other
CIR2	1.3071	0.0786001	1.38449	other
MGE1	0.937972	0.0786001	1.38343	other
RSM22	0.384631	0.0786001	1.3859	Small ribosomal subunit
RIM1	2.21286	0.078952	1.37953	other
MTO1	2.1504	0.0791476	1.37651	other
MRPL33	2.75008	0.0819512	1.35751	Large ribosomal subunit
SAP1	-0.802098	0.0819512	1.35771	other
RSM19	0.949427	0.082544	1.35246	Small ribosomal subunit
ATP10	0.444252	0.0831249	1.34749	other
MRPS8	1.70277	0.0838259	1.34194	Small ribosomal subunit
SAM35	-0.532348	0.0858273	1.32979	other
YHM2	0.187805	0.0916854	1.29922	other
TRX3	2.65105	0.0986819	1.26394	other
PDH1	0.929046	0.0986819	1.26343	other
P36059	0.43395	0.0986819	1.2598	other
PMA1	-0.752337	0.0986819	1.26118	other
AIM23	1.57039	0.101739	1.2447	other
MDJ1	1.49049	0.101969	1.24187	other
MSY1	1.45535	0.102732	1.23454	other
NDI1	-0.723356	0.102732	1.23499	other
RPL10	-1.62377	0.102732	1.23315	other
P47007	0.748726	0.103462	1.22826	other
ATP16	0.877977	0.104372	1.22085	other
GUT2	-0.362695	0.104372	1.22094	other
PKP2	-0.594633	0.105383	1.21487	other
ILV5	0.628609	0.10577	1.2115	other
P53736	-1.98405	0.106769	1.20564	other
MSK1	0.6322	0.113129	1.17874	other
DIA4	1.05464	0.118197	1.15795	other
ARH1	-0.242406	0.119978	1.1497	other
VAS1	1.08398	0.12461	1.1315	other
PUS9	1.33648	0.127395	1.12016	other
CBP3	0.120841	0.128598	1.11434	other
IDP1	0.943447	0.132001	1.10127	other
DUG1	1.18598	0.132174	1.09898	other
CYT1	-0.679262	0.132408	1.0965	other
ARG2	2.33887	0.133236	1.09148	other
COQ8	0.807715	0.133236	1.09039	other
MRPL22	2.37066	0.134186	1.08359	Large ribosomal subunit
RRG8	1.06366	0.134186	1.08057	other
GEP5	0.782043	0.134186	1.08161	other
COX10	-2.28626	0.134186	1.08249	other
ATP1	-0.196035	0.134393	1.07823	other
RNQ1	0.639572	0.139083	1.06167	other
IDH1	1.68059	0.141987	1.04936	other
ILV1	1.11891	0.141987	1.04775	other
MCR1	0.887727	0.141987	1.05031	other
LEU9	0.353715	0.142069	1.04587	other
MSS2	1.15798	0.142684	1.04074	other
CCE1	-0.715112	0.142684	1.04133	other
aI3	0.57371	0.143601	1.03634	other
ZIM17	2.68613	0.145685	1.02847	other
GUF1	1.53955	0.147049	1.02282	other
MIR1	-0.44536	0.153171	1.0035	other
PET9	-0.584422	0.154652	0.997732	other
GCV3	2.69229	0.154675	0.996079	other
SDH5	2.69706	0.156939	0.988185	other
P53723	0.810446	0.158241	0.983021	other
CDC19	-1.29071	0.161213	0.973369	other
COX4	1.2679	0.162085	0.969462	other
SEC4	0.875457	0.163887	0.963101	other
EXO5	0.81586	0.165018	0.955664	other
FUM1	0.390272	0.165018	0.956274	other
GAL10	-0.911084	0.165018	0.955468	other
RPL33A	1.06607	0.166742	0.949419	other
MET7	2.41373	0.170646	0.93686	other
SLM3	1.44845	0.170646	0.936309	other
RTN1	-0.629066	0.17418	0.925884	other
MSR1	0.202943	0.17505	0.922205	other
GRX2	0.789345	0.175381	0.919875	other
MSM1	0.473416	0.178659	0.910326	other
SAL1	-0.950204	0.18131	0.90243	other
MRPL24	1.24097	0.190937	0.877903	Large ribosomal subunit
ATP2	0.346923	0.190937	0.876977	other
AIM19	-0.850841	0.198698	0.858189	other
MRPL35	1.18693	0.202147	0.849234	Large ribosomal subunit
FMP41	0.505399	0.203498	0.842615	other
HSP60	0.184805	0.203498	0.844137	other
AAT1	-0.140474	0.203498	0.841933	other
LCB2	0.372178	0.207161	0.832726	other
ILV6	1.42693	0.21131	0.819762	other
GEP3	1.16316	0.21131	0.821103	other
STE24	-0.339497	0.21131	0.82128	other
YLR283W	0.745363	0.211833	0.817248	other
APE2	0.199652	0.212522	0.814402	other
PET112	0.646697	0.216595	0.804727	other
JEN1	1.87468	0.218898	0.796366	other
RSM23	1.29941	0.218898	0.79587	Small ribosomal subunit
SDH1	0.443872	0.218898	0.798693	other
BCS1	0.681242	0.220977	0.788944	other
SSH1	-0.304497	0.220977	0.789754	other
DSS1	0.90085	0.230146	0.769885	other
RPL15A	-2.34481	0.248494	0.735172	other
CBP6	1.75593	0.248621	0.733557	other
Q04814	1.17689	0.250558	0.72713	other
ARG5,6	0.89961	0.250558	0.725587	other
MSS1	-0.219359	0.250558	0.724655	other
SSC1	-0.471081	0.250558	0.725335	other
INH1	4.33481	0.251425	0.721782	other
CBR1	-0.64796	0.268829	0.691345	other
PTC5	0.410465	0.269605	0.688731	other
TY1B-PL	0.482843	0.270166	0.686469	other
YMR31	1.89819	0.275702	0.676304	other
POS5	0.180511	0.277521	0.672098	other
AEP3	-0.639379	0.278504	0.669215	other
COR1	-0.629984	0.283632	0.659949	other
SDH2	1.85599	0.285708	0.655444	other
BAT1	-0.257545	0.2918	0.644947	other
CWP1	1.76961	0.293503	0.641088	other
RPL11B	1.3101	0.295633	0.635301	other
RPS11B	0.778752	0.295633	0.636283	other
PIS1	1.69505	0.299889	0.62646	other
MTF1	0.635454	0.299889	0.627009	other
MTG1	0.944934	0.305709	0.616803	other
RPL20B	0.977968	0.310347	0.608958	other
ICP55	0.232803	0.310455	0.607504	other
TCM62	0.573008	0.313638	0.601776	other
YFR045W	-0.181861	0.315026	0.598563	other
EHD3	0.815442	0.325325	0.583302	Small ribosomal subunit
CLD1	0.385088	0.330502	0.574693	other
SAC1	-0.214522	0.330502	0.573876	other
YCP4	0.845705	0.330565	0.571237	other
YDL177C	-0.543494	0.330565	0.571393	other
HXT6	1.93216	0.340122	0.557589	other
RPL25	0.666226	0.345371	0.549669	other
RRG9	0.731258	0.360311	0.530014	other
CIT1	0.0980437	0.366038	0.521904	other
SLS1	0.308865	0.367925	0.517572	other
MSS51	0.131243	0.367925	0.517161	other
GAL2	0.142824	0.372546	0.51049	other
ERG3	0.249311	0.38101	0.499488	other
TES1	1.46149	0.382202	0.496888	other
MRH4	0.241496	0.390522	0.486297	other
SEC61	0.395916	0.403613	0.470741	other
SDH4	-0.0413165	0.404528	0.468526	other
VPS21	-0.493729	0.405112	0.466671	other
AEP2	-0.453001	0.415956	0.453974	other
POR1	-0.0614838	0.417721	0.450913	other
MSH1	-0.459039	0.422557	0.444696	other
MGR2	0.621914	0.449291	0.416839	other
HEM1	0.811402	0.455186	0.409966	other
COX2	0.109723	0.461428	0.402843	other
RPS6B	0.770847	0.502524	0.364585	other
ATP4	0.871649	0.511645	0.354374	other
MMT1	-0.370213	0.511645	0.355153	other
SLC1	-0.471732	0.513509	0.351599	other
P53852	0.713386	0.515692	0.348566	other
OXA1	0.392105	0.52323	0.33989	other
STT3	-0.337944	0.52323	0.340363	other
MFB1	-0.293173	0.526501	0.336002	other
SPF1	0.373163	0.529591	0.33115	other
IFA38	0.191301	0.529591	0.331107	other
CBS1	0.959546	0.539827	0.321621	other
TDH2	0.252283	0.585547	0.285145	other
RSM18	0.698537	0.589032	0.280644	Small ribosomal subunit
FAA1	0.312454	0.589032	0.280239	other
YML020W	-0.291471	0.595462	0.274364	other
CYC1	1.26345	0.602071	0.268413	other
RAS2	-0.278603	0.60905	0.262255	other
FMP52	-0.368783	0.612819	0.258425	other
COX5A	0.752826	0.614577	0.253748	other
RPL17A	0.147516	0.614577	0.254015	other
SLM5	-0.293451	0.614577	0.254214	other
GAL7	-0.719729	0.620406	0.24851	other
ADH3	0.294537	0.62044	0.247351	other
PST2	0.384559	0.633766	0.236794	other
YPR114W	-0.335836	0.633766	0.23586	other
SEC28	0.164455	0.649182	0.224296	other
BBC1	0.355791	0.651178	0.221838	other
ILV2	0.0539201	0.666602	0.210551	other
HXT7	0.0646345	0.668702	0.208067	other
MRPL39	0.474546	0.685204	0.196365	Large ribosomal subunit
TUF1	0.179591	0.694224	0.189573	other
MRPL49	0.345655	0.71665	0.174656	Large ribosomal subunit
RPS8B	0.276184	0.720784	0.171052	other
NTA1	-0.106292	0.762004	0.145796	other
ACO2	0.123296	0.767341	0.141664	other
P47084	-0.133227	0.782069	0.132309	other
CBP2	0.340376	0.786561	0.128727	other
RHO1	0.194946	0.788604	0.126507	other
DFM1	-0.132295	0.789507	0.124921	other
ILV3	-0.0943047	0.809448	0.113	other
LSC1	0.0514293	0.817209	0.107772	other
MTF2	-0.0151699	0.828801	0.100573	other
YHL018W	-0.120809	0.833612	0.0969802	other
ISA2	0.207686	0.850663	0.0860367	other
RIM2	-0.137636	0.850663	0.0863131	other
CHO2	0.209599	0.872068	0.0737732	other
SCS2	-0.0855769	0.872068	0.0731044	other
FOL1	0.0358787	0.904958	0.0554625	other
GAL1	-0.0889815	0.904958	0.0548976	other
MSW1	0.092894	0.908826	0.0519849	other
LIP2	0.161573	0.911385	0.0492285	other
SUV3	-0.0178932	0.911385	0.04865	other
PET8	-0.0812215	0.938377	0.0349221	other
SED4	0.0434063	0.939173	0.0332135	other
OAC1	0.00565563	0.939173	0.0324555	other
ARG7	0.0613012	0.952217	0.0234603	other
ASC1	0.0273748	0.952217	0.0246708	other
RPS14A	-0.067677	0.952217	0.0233372	other
ACO1	-0.00531569	0.985392	0.00742621	other
MEU1	0.0122997	0.986439	0.00592959	other

### Sheet: Set enrichment (Fig 2D)
gene_set	set_size_detected	in_Pda1_proximal	fold_enrichment	p_value	q_value
Mito translation, all (SGD)	80	47	2.0061	6.93459e-10	4.85421e-09
Mito large ribosomal subunit (SGD)	36	23	2.18157	6.77279e-06	2.37048e-05
Mito small ribosomal subunit (SGD)	28	16	1.95122	0.0013464	0.00314161
Mito translation factors, non-ribo	16	8	1.70732	0.0617389	0.108043
OXPHOS (SGD, comparison)	21	6	0.97561	0.614101	0.859742
mtDNA nucleoid (SGD)	21	4	0.650407	0.908812	0.997593
TCA cycle (SGD, comparison)	17	1	0.200861	0.997593	0.997593
