## Supplementary Table S3 for "RNA-dependent association of the pyruvate dehydrogenase complex with mtDNA-containing assemblies supports mitochondrial translation"

### Sheet: yeast_strains
in figures	strain	key features	mating type	genotype	selectable marker	background	mtDNA genotype	source
Figure 1B, C, D; Figure S1 A,B,C; Figure 2 B; Figure S2 A,B,C; Figure 3 A, B, C; Figure S3 B,D,E,F,G,H; Figure 4 F; Figure S4 A,B,C,D; Figure 5 A,B,C,D,E,F,G,H,I; Figure S5 A,B,C, D,E,F,G,H,I; Figure 6 A	yCO380	wildtype	Mat a	leu2-3,112 can1-100 ura3-1 his3-11,15 mt-LacO		W303	D273-10B (Sherman) mtLacO	Osman et al., PNAS (2015)112:E947-56
Figure 1 A,B; Figure S1 A,B,C	yCO2681	Abf2-Spot	Mat a	leu2-3,112 can1-100 ura3-1 his3-11,15 mt-LacO ABF2-Spot::kanMX	kanMX4	W303	D273-10B (Sherman) mtLacO	Schrott & Osman, NAR (2023) https://doi.org/10.1093/nar/gkad849
Figure S1 B	yCO2679	∆abf2	Mat a	leu2-3,112 can1-100 ura3-1 his3-11,15 mt-LacO abf2::Hyg	hphNT1	W303	D273-10B (Sherman) mtLacO	Schrott & Osman, NAR (2023) https://doi.org/10.1093/nar/gkad849
Figure 2 B,C,D; Figure S2 A,B,C	yCO2674	WT Pda1-TurboID	Mat a	leu2-3,112 can1-100 ura3-1 his3-11,15 mt-LacO Pda1-TurboID::G418	kanMX4	W303	D273-10B (Sherman) mtLacO	this study
Figure 2 B,C,D; Figure S2 A,B,C	yCO2677	Floaty-TurboID	Mat a	leu2-3,112 can1-100 ura3-1 his3-11,15 mt-LacO Su9-TurboID::G418	kanMX4	W303	D273-10B (Sherman) mtLacO	this study
Figure 4A,B,C,D; Figure S4 A, B, C, E, F	yCO2642	Pda1NG	Mat a	leu2-3,112 can1-100 ura3-1 his3-11,15 mt-LacO Pda1-mNG::G418 HO-PrPGK1-mKate2-HO	kanMX4	W303	D273-10B (Sherman) mtLacO	this study
Figure 4A; Figure S4 A,B,C	yCO2643	Pdb1NG	Mat a	leu2-3,112 can1-100 ura3-1 his3-11,15 mt-LacO Pdb1-mNG::G418 HO-PrPGK1-mKate2-HO	kanMX4	W303	D273-10B (Sherman) mtLacO	this study
Figure 4A; Figure S4 A,B,C	yCO2644	Lpd1NG	Mat a	leu2-3,112 can1-100 ura3-1 his3-11,15 mt-LacO Lpd1-mNG::G418 HO-PrPGK1-mKate2-HO	kanMX4	W303	D273-10B (Sherman) mtLacO	this study
Figure 4A; Figure S4 A,B,C	yCO2645	Pdx1NG	Mat a	leu2-3,112 can1-100 ura3-1 his3-11,15 mt-LacO Pdx1-mNG::G418 HO-PrPGK1-mKate2-HO	kanMX4	W303	D273-10B (Sherman) mtLacO	this study
Figure 4A; Figure S4 A,B,C	yCO2646	Lat1NG	Mat a	leu2-3,112 can1-100 ura3-1 his3-11,15 mt-LacO Lat1-mNG::G418 HO-PrPGK1-mKate2-HO	kanMX4	W303	D273-10B (Sherman) mtLacO	this study
Figure 4C	yCO1105	Pda1NG rho0	Mat a	leu2-3,112 can1-100 ura3-1 his3-11,15 Pda1-mNG::G418 HO-PrPGK1-mKate2-HO	kanMX4	W303	D273-10B (Sherman) mtLacO	this study
Figure S4D, G	yJH589	Pda1 mScarlet Su9NeonGreen	Mat a	leu2-3,112 can1-100 ura3-1 his3-11,15 Pda1-mScarlet::G418 Su9-NeonGreen	kanMX4	W303	D273-10B (Sherman) mtLacO	this study
Figure S4D	yJH590	Pdb1 mScarlet Su9NeonGreen	Mat a	leu2-3,112 can1-100 ura3-1 his3-11,15 Pdb1-mScarlet::G418 Su9-NeonGreen	kanMX4	W303	D273-10B (Sherman) mtLacO	this study
Figure 4 E	yCO983	Pda1 NG ∆pdb1	Mat a	leu2-3,112 can1-100 ura3-1 his3-11,15 mt-LacO Pda1-mNG::G418 HO-PrPGK1-mKate2-HO ∆pdb1::natNT2	kanMX4 , natNT2	W303	D273-10B (Sherman) mtLacO	this study
Figure 4 E	yCO982	Pda1 NG ∆lat1	Mat a	leu2-3,112 can1-100 ura3-1 his3-11,15 mt-LacO Pda1-mNG::G418 HO-PrPGK1-mKate2-HO ∆lat1::natNT2	kanMX4 , natNT2	W303	D273-10B (Sherman) mtLacO	this study
Figure 4 E	yCO984	Pda1 NG ∆lpd1	Mat a	leu2-3,112 can1-100 ura3-1 his3-11,15 mt-LacO Pda1-mNG::G418 HO-PrPGK1-mKate2-HO ∆lpd1::natNT2	kanMX4 , natNT2	W303	D273-10B (Sherman) mtLacO	this study
Figure 4 E	yCO985	Pda1 NG ∆pdx1	Mat a	leu2-3,112 can1-100 ura3-1 his3-11,15 mt-LacO Pda1-mNG::G418 HO-PrPGK1-mKate2-HO ∆pdx1::natNT2	kanMX4 , natNT2	W303	D273-10B (Sherman) mtLacO	this study
Figure S2 A,B; Figure 4F; Figure S4 A,B,H,I; Figure 5 A, B, C, D, E, F; Figure S5 A,B, E, F, H, I; Figure 6A	yCO630	∆pda1	Mat a	leu2-3,112 can1-100 ura3-1 his3-11,15 ∆pda1::hphNT1	hphNT1	W303	D273-10B (Sherman) mtLacO	this study
Figure 4F; Figure S4 A,B,H,I; Figure 5 A, B, C; Figure S5 A, B, H, I	yCO622	∆pdb1	Mat a	leu2-3,112 can1-100 ura3-1 his3-11,15 ∆pdb1::G418	kanMX4	W303	D273-10B (Sherman) mtLacO	this study
Figure 1 C,D; Figure 4F; Figure S4 A,B,H,I; Figure 5 A, B, C, G, H, I; Figure S5 A,B, E, G, H, I	yCO626	∆lat1	Mat a	leu2-3,112 can1-100 ura3-1 his3-11,15 ∆lat1::natNT2	natNT2	W303	D273-10B (Sherman) mtLacO	this study
Figure 4F; Figure S4 A,B,H,I; Figure 5 A, B, C; Figure S5 A,B, I	yCO659	∆lpd1	Mat a	leu2-3,112 can1-100 ura3-1 his3-11,15 ∆lpd1::hphNT1	hphNT1	W303	D273-10B (Sherman) mtLacO	this study
Figure 4F; Figure S4 A,B,H,I; Figure 5 A, B, C; Figure S5 A, B, H, I	yCO632	∆pdx1	Mat a	leu2-3,112 can1-100 ura3-1 his3-11,15 ∆pdx1::hphNT1	hphNT1	W303	D273-10B (Sherman) mtLacO	this study
Figure 5D,E,F; Figure S5 F	yCO2702	∆pda1 PDA1WT	Mat a	leu2-3,112 can1-100 ura3-1 his3-11,15 ∆pda1::hphNT1 Leu2::Pda1 WT	hphNT1	W303	D273-10B (Sherman) mtLacO	this study
Figure 5D,E,F; Figure S5 F	yCO2710	∆pda1 PDA1G217A	Mat a	leu2-3,112 can1-100 ura3-1 his3-11,15 ∆pda1::hphNT1 Leu2::Pda1 G217A	hphNT1	W303	D273-10B (Sherman) mtLacO	this study
Figure 5G,H,I; Figure S5 G	yCO813	∆lat1 LAT1WT	Mat a	leu2-3,112 can1-100 ura3-1 his3-11,15 ∆lat1::hphNT1 HO::Lat1 WT-G418::HO	hphNT1, kanMX4	W303	D273-10B (Sherman) mtLacO	this study
Figure 5G,H,I; Figure S5 G	yCO818	∆lat1 LAT1 H455A/D459A	Mat a	leu2-3,112 can1-100 ura3-1 his3-11,15 ∆lat1::hphNT1 HO::Lat1 H455A/D459A-G418::HO	hphNT1, kanMX4	W303	D273-10B (Sherman) mtLacO	this study
Figure 5J	yJH652	∆pda1 pda1WT-NG	Mat a	leu2-3,112 can1-100 ura3-1 his3-11,15 ∆pda1::hphNT1 Leu2::Pda1-mNG::kanMX4 HO::Su9 mKate2 URA3	hphNT1, kanMX4 , URA3	W303	D273-10B (Sherman) mtLacO	this study
Figure 5J	yJH653	∆pda1 pda1G217A-NG	Mat a	leu2-3,112 can1-100 ura3-1 his3-11,15 ∆pda1::hphNT1 Leu2::Pda1 G217A mNG HO:: mKate 2- URA3	hphNT1, kanMX4 , URA3	W303	D273-10B (Sherman) mtLacO	this study
Figure S5A,E	yCO657	∆ach1	Mat a	leu2-3,112 can1-100 ura3-1 his3-11,15 ∆ach1::kanMX	kanMX4	W303	D273-10B (Sherman) mtLacO	this study
Figure S5A,E	yCO772	∆ach1 ∆pda1	Mat a	leu2-3,112 can1-100 ura3-1 his3-11,15 ∆ach1::kanMX ∆pda1::hphNT1 mt-LacO	kanMX4, hphNT1	W303	D273-10B (Sherman) mtLacO	this study
Figure S5A	yCO775	∆ach1 ∆pdb1	Mat a	leu2-3,112 can1-100 ura3-1 his3-11,15 ∆ach1::kanMX ∆pdb1::hphNT1 mt-LacO	kanMX4, hphNT1	W303	D273-10B (Sherman) mtLacO	this study
Figure S5A,E	yCO798	∆ach1 ∆lat1	Mat a	leu2-3,112 can1-100 ura3-1 his3-11,15 ∆ach1::kanMX ∆lat1::hphNT1 mt-LacO	kanMX4, hphNT1	W303	D273-10B (Sherman) mtLacO	this study
Figure S5A	yCO770	∆ach1 ∆lpd1	Mat a	leu2-3,112 can1-100 ura3-1 his3-11,15 ∆ach1::kanMX ∆lpd1::hphNT1 mt-LacO	kanMX4, hphNT1	W303	D273-10B (Sherman) mtLacO	this study
Figure S5A	yCO776	∆ach1 ∆pdx1	Mat a	leu2-3,112 can1-100 ura3-1 his3-11,15 ∆ach1::kanMX ∆pdx1::hphNT1 mt-LacO	kanMX4, hphNT1	W303	D273-10B (Sherman) mtLacO	this study
Figure S5E	yCO2704	∆ach1 ∆pda1 PDA1WT	Mat a	leu2-3,112 can1-100 ura3-1 his3-11,15 ∆pda1::hphNT1 ach1::KanMX4 Leu2::Pda1 WT	kanMX4, hphNT1	W303	D273-10B (Sherman) mtLacO	this study
Figure S5E	yCO2706	∆ach1 ∆pda1 PDA1G217A	Mat a	leu2-3,112 can1-100 ura3-1 his3-11,15 ∆pda1::hphNT1 Leu2::Pda1 G217A	kanMX4, hphNT1	W303	D273-10B (Sherman) mtLacO	this study
Figure S5E	yCO816	∆ach1 ∆lat1 LAT1 WT	Mat a	∆ach1::NATN2∆lat1::hphNT1--HO-LAT1-KanMX-HO	natNT2, hphNT1	W303	D273-10B (Sherman) mtLacO	this study
Figure S5E	yCO975	∆ach1 ∆lat1 LAT1 H455A/D459A	Mat a	∆ach1::NATN2∆lat1::hphNT1--HO-LAT1-H455A-D459A-HO	natNT2, hphNT1	W303	D273-10B (Sherman) mtLacO	this study
Figure S5 B, C, D	yCO2664	∆mpc1	Mat a	leu2-3,112 can1-100 ura3-1 his3-11,15 mt-LacO mpc1::hphNT1	hphNT1	W303	D273-10B (Sherman) mtLacO	this study
Figure 6B,C, Figure S6 A,B	yCO526	sfGFPm::cox2, COX2	Mat alpha	ade2-1 his3-11,15 trp1-1 leu2-3,112 ura3-1		W303	D273-10B (Sherman)	Suhm et al. 2018
Figure 6B,C, Figure S6 A,B	yCO2686	∆pda1 mt-sfGFP	Mat alpha	ade2-1 his3-11,15 trp1-1 leu2-3,112 ura3-1 sfGFPm::cox2, COX2 ∆pda1::Hyg	hphNT1	W303	D273-10B (Sherman)	this study
Figure 6B; Figure S6 A	yCO2687	∆pdb1 mt-sfGFP	Mat alpha	ade2-1 his3-11,15 trp1-1 leu2-3,112 ura3-1 sfGFPm::cox2, COX2 ∆pdb1::Hyg	hphNT1	W303	D273-10B (Sherman)	this study
Figure 6B,C, Figure S6 A,B	yCO2688	∆lat1 mt-sfGFP	Mat alpha	ade2-1 his3-11,15 trp1-1 leu2-3,112 ura3-1 sfGFPm::cox2, COX2 ∆lat1::Hyg	hphNT1	W303	D273-10B (Sherman)	this study
Figure 6C; Figure S6 B	yCO2697	∆pda1 PDA1WT mt-sfGFP	Mat alpha	ade2-1 his3-11,15 trp1-1 leu2-3,112 ura3-1 sfGFPm::cox2, COX2 ∆pda1::hphNT1 Leu2::Pda1 WT::Leu2		W303	D273-10B (Sherman)	this study
Figure 6C; Figure S6 B	yCO2712	∆pda1 PDA1G217A mt-sfGFP	Mat alpha	ade2-1 his3-11,15 trp1-1 leu2-3,112 ura3-1 sfGFPm::cox2, COX2 ∆pda1::hphNT1 Leu2::Pda1 G217A		W303	D273-10B (Sherman)	this study
Figure 6C; Figure S6 B	yCO2700	∆lat1 LAT1WT mt-sfGFP	Mat alpha	ade2-1 his3-11,15 trp1-1 leu2-3,112 ura3-1 sfGFPm::cox2, COX2 ∆lat1::hphNT1 HO::Lat1 WT-G418::HO	kanMX4	W303	D273-10B (Sherman)	this study
Figure 6C; Figure S6 B	yCO2695	∆lat1 LAT1 H455A/D459A mt-sfGFP	Mat alpha	ade2-1 his3-11,15 trp1-1 leu2-3,112 ura3-1 sfGFPm::cox2, COX2 ∆lat1::hphNT1 HO::Lat1 H455A/D459A-G418::HO	kanMX4	W303	D273-10B (Sherman)	this study
Figure 6E	yJH622	∆pdr5	Mat a	leu2-3,112 can1-100 ura3-1 his3-11,15 ∆pdr5::natNT2	natNT2	W303	D273-10B (Sherman)	this study
Figure 6E	yJH623	∆pda1 ∆pdr5	Mat a	leu2-3,112 can1-100 ura3-1 his3-11,15 ∆pda1::hphNT1 ∆pdr5::natNT2	natNT2, hphNT1	W303	D273-10B (Sherman) mtLacO	this study
Figure 6E	yJH624	∆pdb1 ∆pdr5	Mat a	leu2-3,112 can1-100 ura3-1 his3-11,15 ∆pdb1::G418 ∆pdr5::natNT2	natNT2, kanMX4	W303	D273-10B (Sherman) mtLacO	this study
Figure 6E	yJH625	∆lat1 ∆pdr5	Mat a	leu2-3,112 can1-100 ura3-1 his3-11,15 ∆lat1::natNT2 ∆pdr5::kanMX	natNT2, kanMX4	W303	D273-10B (Sherman) mtLacO	this study
Figure 6E	yJH627	∆pdx1 ∆pdr5	Mat a	leu2-3,112 can1-100 ura3-1 his3-11,15 ∆pdx1::hphNT1 ∆pdr5::natNT2	natNT2, hphNT1	W303	D273-10B (Sherman) mtLacO	this study
Figure 6D	yJH651	Pda1NG ∆pdr5	Mat a	leu2-3,112 can1-100 ura3-1 his3-11,15 mt-LacO Pda1-mNG::G418 HO-PrPGK1-mKate2-HO ∆pdr5::natNT2	natNT2, kanMX4	W303	D273-10B (Sherman) mtLacO	this study
Figure S6 C	yJH631	∆mrs2	Mat alpha	leu2-3,112 can1-100 ura3-1 his3-11,15 mt-LacO ∆mrs2::natNT2	natNT2	W303	D273-10B (Sherman) mtLacO	this study
Figure S6 C	yJH632	∆pda1 ∆mrs2 tetrad1	Mat a	leu2-3,112 can1-100 ura3-1 his3-11,15 mt-LacO ∆pda1::hphNT1 ∆mrs2::natNT2	natNT2, hphNT1	W303	D273-10B (Sherman) mtLacO	this study
Figure S6 C	yJH633	∆pda1 ∆mrs2 tetrad2	Mat a	leu2-3,112 can1-100 ura3-1 his3-11,15 mt-LacO ∆pda1::hphNT1 ∆mrs2::natNT2	natNT2, hphNT1	W303	D273-10B (Sherman) mtLacO	this study
Figure S6 C	yJH634	∆pda1 ∆mrs2 tetrad3	Mat alpha	leu2-3,112 can1-100 ura3-1 his3-11,15 mt-LacO ∆pda1::hphNT1 ∆mrs2::natNT2	natNT2, hphNT1	W303	D273-10B (Sherman) mtLacO	this study
Figure S6 C	yJH635	∆pda1 ∆mrs2 tetrad4	Mat a	leu2-3,112 can1-100 ura3-1 his3-11,15 mt-LacO ∆pda1::hphNT1 ∆mrs2::natNT2	natNT2, hphNT1	W303	D273-10B (Sherman) mtLacO	this study

### Sheet: plasmids
name	key features	selectable yeast marker	bacterial resistance	source
	pJanke Su9 Turbo ID	KanMX4	Amp	this study
	HO Su9 Turbo ID	KanMX4	Amp	this study
pCO741	Pda1 WT Leu Locus	URA3	Amp	this study
pCO748	Pda1 G217A Leu Locus		Amp	this study
pCO495	Lat1 WT HO Locus	KanMX4	Amp	this study
pCO518	Lat1 H455A-D459A HO Locus	KanMX4	Amp	this study
pCO494	Janke NeonGreen	KanMX4	Amp	this study
pCO442	Janke mScarlet	KanMX4	Amp	this study
pCO487	Janke Su9 NeonGreen	URA3	Amp	this study
pCO446	Janke Su9 mKate2	URA3	Amp	this study
pFA6a-kanMX4	Janke S1,S2 deletion kanMX6	kanMX4 (G418)	Amp	Janke et al., Yeast (2004)21:947-62
pFA6a-hphNT1	Janke S1,S2 deletion hphNT1	hphNT1 (hygromycin)	Amp	Janke et al., Yeast (2004)21:947-62
pFA6a-natNT2	Janke S1,S2 deletion natNT2	natNT2 (nourseothricin)	Amp	Janke et al., Yeast (2004)21:947-62

### Sheet: antibodies
Antibody	Dilution	Raised in	Source
Pda1	1/500	Rabbit	Chris Meisinger
Pdb1	1/200	Rabbit
Lat1	1/4.000	Rabbit
Lpd1	1/200	Rabbit
Pdx1	1/400	Rabbit
Abf2	1/15.000	Rabbit	Schrott et al., NAR (2023)51(21):11813-11835
NeonGreen	1/1.000	Rabbit	https://www.cellsignal.com/products/primary-antibodies/mneongreen-tag-antibody/53061
RFP	1/2.000	Mouse	https://www.ptglab.com/products/RFP-antibody-6G6.htm
Rim1	1/100	Rabbit	Schrott et al., NAR (2026) https://doi.org/10.1093/nar/gkaf1390
Tim44	1/1.000	Rabbit	Dejana Mokranjac
Tim23	1/250	Rabbit	Dejana Mokranjac
Tim17	1/250	Rabbit	Dejana Mokranjac
Streptavidin-HRP	1/2500		https://www.thermofisher.com/order/catalog/product/S911
Mge1	1/500	Rabbit	Dejana Mokranjac
Goat anti Rabbit HRP	1/5.000	Goat	https://www.bio-rad.com/de-de/sku/1706515-goat-anti-rabbit-igg-h-l-hrp-conjugate?ID=1706515
Goat anti mouse HRP	1/2.000	Goat	http://www.bio-rad.com/en-us/product/hrp-ap-conjugates?ID=cc14540b-25dd-4bbf-a17a-8c3c52116d9d
Yme1	1/500	Rabbit	Dejana Mokranjac
Tom40	1/500	Rabbit	Dejana Mokranjac
